# Kun-peng: an ultra-memory-efficient, fast, and accurate pan-domain taxonomic classifier for all

**DOI:** 10.1101/2024.12.19.629356

**Authors:** Qiong Chen, Boliang Zhang, Chen Peng, Jiajun Huang, Xiaotao Shen, Chao Jiang

## Abstract

Comprehensive metagenomic sequence classification of diverse environmental samples faces significant computing memory challenges due to exponentially expanding genome databases. Here, we present Kun-peng, featuring a unique ordered 4GB block database design for ultra-efficient resource management, faster processing, and higher accuracy. When benchmarked on mock communities (Amos HiLo, Mixed, and NIST) against Kraken2, Centrifuge, and Sylph. Kun-peng matched Sylph, achieving the highest precision and lowest false-positive rates while demonstrating superior time and memory efficiency among all tested tools. Furthermore, Kun-peng’s efficient database architecture enables the practical utilization of large-scale reference databases that were previously computationally prohibitive. In comprehensive testing across 586 air, water, soil, and human metagenomic samples using an expansive pan-domain database (204,477 genomes, 4.3TB), Kun-peng classified 69.78-94.29% of reads, achieving 38-43% higher classification rates than Kraken2 with the standard database. Unexpectedly, Sylph failed to classify any reads in air samples and left > 99.85% of reads unclassified in water and soil samples. In terms of computational efficiency, Kun-peng processed each sample in 0.2∼11.2 minutes using only 4.0∼35.4GB peak memory. Remarkably, these processing times were comparable to Kraken2 using the standard database (81GB, 5% of the pan-domain database). Memory-wise, Kun-peng required only 35.4GB peak memory with the pan-domain database, representing a 473-fold reduction compared to Kraken2. When compared to Sylph, Kun-peng processes samples up to 46.3 times faster while using up to 20.6 times less memory. Overall, Kun-peng offers an ultra-memory-efficient, fast, and accurate solution for pan-domain metagenomic classifications.
