## Supplemental table for "Kun-peng: an ultra-memory-efficient, fast, and accurate pan-domain taxonomic classifier for all"

### Sheet: soil
Sample	Project	Source	Nation	Continent	Ecosystem	Paired_seqs	Bioproject	Depth
SRR11742949	SRA	Public Data	United States	North America	Agricultural Land	109596294	PRJNA620782	Not applicable
SRR12696341	SRA	Public Data	Brazil	South America	Agricultural Land	10516942	PRJNA665014	Not applicable
SRR12696344	SRA	Public Data	Brazil	South America	Agricultural Land	10516942	PRJNA665014	Not applicable
SRR12696345	SRA	Public Data	Brazil	South America	Agricultural Land	10516942	PRJNA665014	Not applicable
SRR12696338	SRA	Public Data	Brazil	South America	Agricultural Land	13808090	PRJNA665014	Not applicable
SRR10445787	SRA	Public Data	China	Asia	Agricultural Land	10234702	PRJNA588894	0-15 cm
SRR12696340	SRA	Public Data	Brazil	South America	Agricultural Land	13808090	PRJNA665014	Not applicable
SRR2071948	SRA	Public Data	Vietnam	Asia	Agricultural Land	4094343	PRJNA287582	Not applicable
SRR1168459	SRA	Public Data	China	Asia	Agricultural Land	10332490	PRJNA237577	<1 m
SRR2071949	SRA	Public Data	Vietnam	Asia	Agricultural Land	4665752	PRJNA287582	Not applicable
SRR10586125	SRA	Public Data	Singapore	Asia	Agricultural Land	5290498	PRJNA593573	5 cm
SRR10585533	SRA	Public Data	Singapore	Asia	Agricultural Land	5493285	PRJNA593573	Not applicable
SRR10585553	SRA	Public Data	Singapore	Asia	Agricultural Land	5746259	PRJNA593573	Not applicable
SRR10585552	SRA	Public Data	Singapore	Asia	Agricultural Land	5797843	PRJNA593573	Not applicable
SRR10586127	SRA	Public Data	Singapore	Asia	Agricultural Land	5780430	PRJNA593573	5 cm
SRR3648004	SRA	Public Data	France	Europe	Artificial Surfaces	4069034	PRJNA324829	Not applicable
SRR6076972	SRA	Public Data	Spain: Tres Cantos, Madrid	Europe	Artificial Surfaces	4228736	PRJNA412168	0-30 cm
SRR3546812	SRA	Public Data	France	Europe	Artificial Surfaces	15241738	PRJNA322166	Not applicable
SRR8663215	SRA	Public Data	Spain: San Fernando, Cadiz	Europe	Artificial Surfaces	4251428	PRJNA525339	Not applicable
SRR9721664	SRA	Public Data	India	Asia	Artificial Surfaces	5194090	PRJNA555738	Not applicable
SRR3546814	SRA	Public Data	France	Europe	Artificial Surfaces	23170200	PRJNA322166	Not applicable
SRR9721663	SRA	Public Data	India	Asia	Artificial Surfaces	6118339	PRJNA555738	Not applicable
SRR7175523	SRA	Public Data	India	Asia	Artificial Surfaces	10349864	PRJNA471816	Not applicable
SRR6788481	SRA	Public Data	United States	North America	Artificial Surfaces	9852757	PRJNA436168	Not applicable
SRR6474769	SRA	Public Data	USA: Madison, Wisconsin	North America	Artificial Surfaces	7813204	PRJNA405174	Not applicable
SRR6474846	SRA	Public Data	USA: Madison, Wisconsin	North America	Artificial Surfaces	7974516	PRJNA405178	Not applicable
SRR6788478	SRA	Public Data	United States	North America	Artificial Surfaces	11049045	PRJNA436168	Not applicable
SRR6475147	SRA	Public Data	United States	North America	Artificial Surfaces	8283542	PRJNA405167	Not applicable
SRR8500489	SRA	Public Data	China	Asia	Artificial Surfaces	10747299	PRJNA475650	Not applicable
SRR6474866	SRA	Public Data	USA: Madison, Wisconsin	North America	Artificial Surfaces	8524308	PRJNA405194	Not applicable
SRR5855431	SRA	Public Data	United States	North America	Bare Land	47536437	PRJNA395099	Not applicable
SRR5855429	SRA	Public Data	United States	North America	Bare Land	13235089	PRJNA395099	Not applicable
SRR5855437	SRA	Public Data	United States	North America	Bare Land	58815338	PRJNA395099	Not applicable
SRR3712209	SRA	Public Data	Namibia: Etosha National Park	Africa	Bare Land	20693407	PRJNA281298	Not applicable
SRR9865949	SRA	Public Data	Chile	South America	Bare Land	6236883	PRJNA395196	Not applicable
SRR9865948	SRA	Public Data	Chile	South America	Bare Land	6727285	PRJNA395196	Not applicable
SRR11271809	SRA	Public Data	Chile	South America	Bare Land	7290790	PRJNA602600	10 cm
SRR3712194	SRA	Public Data	Namibia	Africa	Bare Land	18513371	PRJNA281298	Not applicable
SRR11271801	SRA	Public Data	Chile	South America	Bare Land	8103173	PRJNA602600	10 cm
SRR11271806	SRA	Public Data	Chile	South America	Bare Land	8446959	PRJNA602600	5 cm
SRR9865947	SRA	Public Data	Chile	South America	Bare Land	12382145	PRJNA395196	Not applicable
SRR11271808	SRA	Public Data	Chile	South America	Bare Land	8776594	PRJNA602600	10 cm
SRR11271805	SRA	Public Data	Chile	South America	Bare Land	9025198	PRJNA602600	5 cm
SRR11271807	SRA	Public Data	Chile	South America	Bare Land	9544119	PRJNA602600	5 cm
SRR3712337	SRA	Public Data	Namibia	Africa	Bare Land	16364557	PRJNA281298	Not applicable
SRR12696343	SRA	Public Data	Brazil	South America	Forest	11157001	PRJNA665014	Not applicable
SRR12696336	SRA	Public Data	Brazil	South America	Forest	11061070	PRJNA665014	Not applicable
SRR12696342	SRA	Public Data	Brazil	South America	Forest	11157002	PRJNA665014	Not applicable
SRR12696335	SRA	Public Data	Brazil	South America	Forest	11061070	PRJNA665014	Not applicable
SRR12696334	SRA	Public Data	Brazil	South America	Forest	11157002	PRJNA665014	Not applicable
SRR12696337	SRA	Public Data	Brazil	South America	Forest	11061070	PRJNA665014	Not applicable
SRR10968254	SRA	Public Data	Czech Republic	Europe	Forest	5580105	PRJNA603240	0
SRR3982071	SRA	Public Data	USA:Browns Valley, California, USA	North America	Forest	7237557	PRJNA330144	Not applicable
SRR10968226	SRA	Public Data	Czech Republic	Europe	Forest	9177886	PRJNA603240	0
SRR10028482	SRA	Public Data	Indonesia	Asia	Forest	50849882	PRJNA562410	Not applicable
SRR10028500	SRA	Public Data	Indonesia	Asia	Forest	19938762	PRJNA562410	Not applicable
SRR10968265	SRA	Public Data	Czech Republic	Europe	Forest	11527113	PRJNA603240	0
SRR10968235	SRA	Public Data	Czech Republic	Europe	Forest	7073288	PRJNA603240	0
SRR11836411	SRA	Public Data	USA: California	North America	Forest	112936155	PRJNA620660	Not applicable
SRR10028480	SRA	Public Data	Indonesia	Asia	Forest	9712536	PRJNA562410	Not applicable
SRR11834729	SRA	Public Data	USA: California	North America	Grassland	218468679	PRJNA620637	Not applicable
SRR7042391	SRA	Public Data	USA: Angelo Coast Range Reserve, CA	North America	Grassland	41299311	PRJNA449266	30-40 cm
SRR10360626	SRA	Public Data	USA:California	North America	Grassland	48727492	PRJNA577476	Not applicable
SRR3984870	SRA	Public Data	United States	North America	Grassland	7351582	PRJNA330035	Not applicable
SRR3984868	SRA	Public Data	United States	North America	Grassland	8833231	PRJNA330036	Not applicable
SRR7042359	SRA	Public Data	USA: Angelo Coast Range Reserve, CA	North America	Grassland	40870453	PRJNA449266	10-20 cm
SRR3984569	SRA	Public Data	United States	North America	Grassland	8603847	PRJNA330123	Not applicable
SRR3984685	SRA	Public Data	United States	North America	Grassland	9558980	PRJNA330120	Not applicable
SRR3984670	SRA	Public Data	United States	North America	Grassland	9715357	PRJNA330102	Not applicable
SRR11836025	SRA	Public Data	Australia: New South Wales	Australia	Grassland	115149353	PRJNA620655	Not applicable
SRR3984697	SRA	Public Data	United States	North America	Grassland	9978912	PRJNA330141	Not applicable
SRR3984705	SRA	Public Data	United States	North America	Grassland	10620490	PRJNA330047	Not applicable
SRR3984702	SRA	Public Data	United States	North America	Grassland	7665971	PRJNA330048	Not applicable
SRR3984706	SRA	Public Data	United States	North America	Grassland	10703235	PRJNA330014	Not applicable
SRR5881393	SRA	Public Data	USA: Angelo Coastal Reserve, California	North America	Grassland	7500992	PRJNA367569	Not applicable
SRR12102603	SRA	Public Data	Israel	Asia	Shrubland	26740858	PRJNA642232	2-5 cm
SRR1164896	SRA	Public Data	China	Asia	Shrubland	28360232	PRJNA237577	<1 m
SRR12102607	SRA	Public Data	Israel	Asia	Shrubland	33768411	PRJNA642232	2-5 cm
SRR12721346	SRA	Public Data	China	Asia	Shrubland	19722296	PRJNA666015	Not applicable
SRR5916175	SRA	Public Data	AUnited Statestralia	Australia	Shrubland	19386973	PRJNA317932	0
SRR5919227	SRA	Public Data	AUnited Statestralia	Australia	Shrubland	20748377	PRJNA317932	0
SRR12721345	SRA	Public Data	China	Asia	Shrubland	21557759	PRJNA666015	Not applicable
SRR5918944	SRA	Public Data	AUnited Statestralia	Australia	Shrubland	21039435	PRJNA317932	0
SRR5919098	SRA	Public Data	AUnited Statestralia	Australia	Shrubland	20725984	PRJNA317932	0
SRR5916120	SRA	Public Data	AUnited Statestralia	Australia	Shrubland	21390874	PRJNA317932	0
SRR12102606	SRA	Public Data	Israel	Asia	Shrubland	40975612	PRJNA642232	2-5 cm
SRR12721347	SRA	Public Data	China	Asia	Shrubland	24727416	PRJNA666015	Not applicable
SRR5916035	SRA	Public Data	AUnited Statestralia	Australia	Shrubland	24177316	PRJNA317932	0
SRR8821151	SRA	Public Data	AUnited Statestralia	Australia	Shrubland	25063984	PRJNA317932	0
SRR5916093	SRA	Public Data	AUnited Statestralia	Australia	Shrubland	25063984	PRJNA317932	0
SRR1586273	SRA	Public Data	Canada: Axel Heiberg Island,Nunavut	North America	Tundra	10585357	PRJNA261849	80 cm
SRR1586272	SRA	Public Data	Canada: Axel Heiberg Island,Nunavut	North America	Tundra	24689388	PRJNA261849	65 cm
SRR1586252	SRA	Public Data	Canada: Axel Heiberg Island,Nunavut	North America	Tundra	30978173	PRJNA261849	65 cm
SRR12277201	SRA	Public Data	Switzerland	Europe	Tundra	8272847	PRJNA647119	Not applicable
SRR12756252	SRA	Public Data	United States	North America	Tundra	13598277	PRJNA666429	Not applicable
SRR1586254	SRA	Public Data	Canada: Axel Heiberg Island,Nunavut	North America	Tundra	32501678	PRJNA261849	5 cm
SRR12756241	SRA	Public Data	United States	North America	Tundra	14785152	PRJNA666429	Not applicable
SRR1586292	SRA	Public Data	Canada: Axel Heiberg Island,Nunavut	North America	Tundra	25572730	PRJNA261849	35 cm
SRR12756247	SRA	Public Data	United States	North America	Tundra	15846002	PRJNA666429	Not applicable
SRR1586296	SRA	Public Data	Canada: Axel Heiberg Island,Nunavut	North America	Tundra	28468800	PRJNA261849	35 cm
SRR1586313	SRA	Public Data	Canada: Axel Heiberg Island,Nunavut	North America	Tundra	13290413	PRJNA261849	80 cm
SRR1586290	SRA	Public Data	Canada: Axel Heiberg Island,Nunavut	North America	Tundra	28603862	PRJNA261849	80 cm
SRR12756231	SRA	Public Data	United States	North America	Tundra	16359932	PRJNA666429	Not applicable
SRR1586281	SRA	Public Data	Canada: Axel Heiberg Island,Nunavut	North America	Tundra	23239239	PRJNA261849	35 cm
SRR12756227	SRA	Public Data	United States	North America	Tundra	18902676	PRJNA666429	Not applicable
SRR2844616	SRA	Public Data	India: Kerala	Asia	Wetland	4119594	PRJNA298972	10-15cm
SRR8500453	SRA	Public Data	China	Asia	Wetland	9973307	PRJNA475650	Not applicable
SRR12649127	SRA	Public Data	Australia: Darwin, NT	Australia	Wetland	21784657	PRJNA663662	Not applicable
SRR6394728	SRA	Public Data	Australia: Sydney	Australia	Wetland	25471519	PRJNA422917	Not applicable
SRR8500454	SRA	Public Data	China	Asia	Wetland	14403044	PRJNA475650	Not applicable
SRR7012006	SRA	Public Data	United States	North America	Wetland	21863849	PRJNA443241	Not applicable
SRR9597093	SRA	Public Data	United Kingdom: Norwich	Europe	Wetland	43738090	PRJNA272922	5-10 cm
SRR10011776	SRA	Public Data	United States	North America	Wetland	17937803	PRJNA554847	0-10 cm
SRR9289415	SRA	Public Data	United States	North America	Wetland	14839598	PRJNA548586	Not applicable
SRR9656206	SRA	Public Data	China	Asia	Wetland	19297614	PRJNA553262	Not applicable
SRR7026560	SRA	Public Data	United States	North America	Wetland	21448005	PRJNA443206	Not applicable
SRR12418381	SRA	Public Data	Australia	Australia	Wetland	23983902	PRJNA656125	5-10 cm
SRR7010524	SRA	Public Data	United States	North America	Wetland	27400651	PRJNA445061	Not applicable
SRR7026375	SRA	Public Data	United States	North America	Wetland	28418670	PRJNA443195	Not applicable
SRR7026477	SRA	Public Data	United States	North America	Wetland	29298895	PRJNA443200	Not applicable
106_FKDL210120024	ENA	In-house Data	China	Asia	Desert	36389924	PRJEB60065	0-5 cm
107_FKDL210120189	ENA	In-house Data	China	Asia	Desert	33014834	PRJEB60065	0-5 cm
101_FKDL210119809	ENA	In-house Data	China	Asia	Desert	41161551	PRJEB60065	0-5 cm
113_FKDL210119974	ENA	In-house Data	China	Asia	Desert	33927892	PRJEB60065	0-5 cm
104_FKDL210120014	ENA	In-house Data	China	Asia	Desert	33612256	PRJEB60065	0-5 cm
110_FKDL210119811	ENA	In-house Data	China	Asia	Desert	42631950	PRJEB60065	0-5 cm
117_FKDL210120025	ENA	In-house Data	China	Asia	Desert	31645450	PRJEB60065	0-5 cm
100_FKDL210119854	ENA	In-house Data	China	Asia	Desert	38155658	PRJEB60065	0-5 cm
109_FKDL210119808	ENA	In-house Data	China	Asia	Desert	45148445	PRJEB60065	0-5 cm
102_FKDL210120048	ENA	In-house Data	China	Asia	Desert	35408606	PRJEB60065	0-5 cm
103_FKDL210119815	ENA	In-house Data	China	Asia	Desert	39435773	PRJEB60065	0-5 cm
115_FKDL210120037	ENA	In-house Data	China	Asia	Desert	32695929	PRJEB60065	0-5 cm
116_FKDL210120068	ENA	In-house Data	China	Asia	Desert	35061304	PRJEB60065	0-5 cm
111_FKDL210120015	ENA	In-house Data	China	Asia	Desert	35660502	PRJEB60065	0-5 cm
105_FKDL210119813	ENA	In-house Data	China	Asia	Desert	35683618	PRJEB60065	0-5 cm

### Sheet: water
Sample	Project	Nation	Continent	Ecosystem	Paired_seqs	Bioproject	Depth
SRR14560391	SRA	China	Asia	Estuaries	21344959	PRJNA730330	0.5m
SRR14560392	SRA	China	Asia	Estuaries	19777790	PRJNA730330	0.5m
SRR14560393	SRA	China	Asia	Estuaries	23179024	PRJNA730330	0.5m
SRR14560394	SRA	China	Asia	Estuaries	25014250	PRJNA730330	0.5m
SRR14560395	SRA	China	Asia	Estuaries	21036851	PRJNA730330	0.5m
SRR14560396	SRA	China	Asia	Estuaries	19951463	PRJNA730330	0.5m
SRR14560397	SRA	China	Asia	Estuaries	22770525	PRJNA730330	0.5m
SRR14560398	SRA	China	Asia	Estuaries	23375868	PRJNA730330	0.5m
SRR14560399	SRA	China	Asia	Estuaries	25589022	PRJNA730330	0.5m
SRR14560400	SRA	China	Asia	Estuaries	28048089	PRJNA730330	0.5m
SRR14560401	SRA	China	Asia	Estuaries	23477536	PRJNA730330	0.5m
SRR14560402	SRA	China	Asia	Estuaries	19926211	PRJNA730330	0.5m
SRR14560403	SRA	China	Asia	Estuaries	25558574	PRJNA730330	0.5m
SRR14560404	SRA	China	Asia	Estuaries	20108074	PRJNA730330	0.5m
SRR14560405	SRA	China	Asia	Estuaries	23695574	PRJNA730330	0.5m
SRR17183804	SRA	China	Asia	Groundwater	121459	PRJNA786289	Not applicable
SRR17183805	SRA	China	Asia	Groundwater	91525	PRJNA786289	Not applicable
SRR17183806	SRA	China	Asia	Groundwater	124484	PRJNA786289	Not applicable
SRR17183807	SRA	China	Asia	Groundwater	119875	PRJNA786289	Not applicable
SRR17183808	SRA	China	Asia	Groundwater	118801	PRJNA786289	Not applicable
SRR17183809	SRA	China	Asia	Groundwater	108258	PRJNA786289	Not applicable
SRR17183810	SRA	China	Asia	Groundwater	124634	PRJNA786289	Not applicable
SRR17183811	SRA	China	Asia	Groundwater	121840	PRJNA786289	Not applicable
SRR17183812	SRA	China	Asia	Groundwater	121641	PRJNA786289	Not applicable
SRR17183813	SRA	China	Asia	Groundwater	116163	PRJNA786289	Not applicable
SRR17183814	SRA	China	Asia	Groundwater	116300	PRJNA786289	Not applicable
SRR17183815	SRA	China	Asia	Groundwater	116350	PRJNA786289	Not applicable
SRR17183816	SRA	China	Asia	Groundwater	117933	PRJNA786289	Not applicable
SRR17183817	SRA	China	Asia	Groundwater	121280	PRJNA786289	Not applicable
SRR17183818	SRA	China	Asia	Groundwater	114041	PRJNA786289	Not applicable
SRR25645255	SRA	New Zealand	Oceanica	Hot spring	74496	PRJNA644733	a few millimeters to centimeters below the water surface
SRR25645256	SRA	New Zealand	Oceanica	Hot spring	56154	PRJNA644733	a few millimeters to centimeters below the water surface
SRR25645257	SRA	New Zealand	Oceanica	Hot spring	96929	PRJNA644733	a few millimeters to centimeters below the water surface
SRR25645258	SRA	New Zealand	Oceanica	Hot spring	143670	PRJNA644733	a few millimeters to centimeters below the water surface
SRR25645259	SRA	New Zealand	Oceanica	Hot spring	99909	PRJNA644733	a few millimeters to centimeters below the water surface
SRR25645260	SRA	New Zealand	Oceanica	Hot spring	83951	PRJNA644733	a few millimeters to centimeters below the water surface
SRR25645261	SRA	New Zealand	Oceanica	Hot spring	71779	PRJNA644733	a few millimeters to centimeters below the water surface
SRR25645262	SRA	New Zealand	Oceanica	Hot spring	96219	PRJNA644733	a few millimeters to centimeters below the water surface
SRR25645263	SRA	New Zealand	Oceanica	Hot spring	76096	PRJNA644733	a few millimeters to centimeters below the water surface
SRR12963916	SRA	New Zealand	Oceanica	Hot spring	66122	PRJNA644733	a few millimeters to centimeters below the water surface
SRR12963917	SRA	New Zealand	Oceanica	Hot spring	99048	PRJNA644733	a few millimeters to centimeters below the water surface
SRR12963918	SRA	New Zealand	Oceanica	Hot spring	100831	PRJNA644733	a few millimeters to centimeters below the water surface
SRR12963919	SRA	New Zealand	Oceanica	Hot spring	96286	PRJNA644733	a few millimeters to centimeters below the water surface
SRR12963920	SRA	New Zealand	Oceanica	Hot spring	99628	PRJNA644733	a few millimeters to centimeters below the water surface
SRR12963921	SRA	New Zealand	Oceanica	Hot spring	98060	PRJNA644733	a few millimeters to centimeters below the water surface
SRR5720219	SRA	NA	Pacific Ocean: North Pacific Subtropical Gyre, Station ALOHA	Ocean	22377770	PRJNA385855	5m
SRR5720220	SRA	NA	Pacific Ocean: North Pacific Subtropical Gyre, Station ALOHA	Ocean	18532257	PRJNA385855	115m
SRR5720221	SRA	NA	Pacific Ocean: North Pacific Subtropical Gyre, Station ALOHA	Ocean	25125604	PRJNA385855	175m
SRR5720222	SRA	NA	Pacific Ocean: North Pacific Subtropical Gyre, Station ALOHA	Ocean	26379124	PRJNA385855	5m
SRR5720223	SRA	NA	Pacific Ocean: North Pacific Subtropical Gyre, Station ALOHA	Ocean	29188845	PRJNA385855	115m
SRR5720224	SRA	NA	Pacific Ocean: North Pacific Subtropical Gyre, Station ALOHA	Ocean	19503759	PRJNA385855	175m
SRR5720225	SRA	NA	Pacific Ocean: North Pacific Subtropical Gyre, Station ALOHA	Ocean	25291252	PRJNA385855	125m
SRR5720226	SRA	NA	Pacific Ocean: North Pacific Subtropical Gyre, Station ALOHA	Ocean	31199129	PRJNA385855	175m
SRR5720227	SRA	NA	Pacific Ocean: North Pacific Subtropical Gyre, Station ALOHA	Ocean	22370133	PRJNA385855	5m
SRR5720228	SRA	NA	Pacific Ocean: North Pacific Subtropical Gyre, Station ALOHA	Ocean	31512521	PRJNA385855	100m
SRR5720229	SRA	NA	Pacific Ocean: North Pacific Subtropical Gyre, Station ALOHA	Ocean	33805701	PRJNA385855	180m
SRR5720230	SRA	NA	Pacific Ocean: North Pacific Subtropical Gyre, Station ALOHA	Ocean	33880679	PRJNA385855	120m
SRR5720231	SRA	NA	Pacific Ocean: North Pacific Subtropical Gyre, Station ALOHA	Ocean	27754160	PRJNA385855	180m
SRR5720232	SRA	NA	Pacific Ocean: North Pacific Subtropical Gyre, Station ALOHA	Ocean	27855946	PRJNA385855	40m
SRR5720233	SRA	NA	Pacific Ocean: North Pacific Subtropical Gyre, Station ALOHA	Ocean	20031665	PRJNA385855	1m
SRR7764474	SRA	Israel		Reservoir	43873222	PRJNA488159	Not applicable
SRR7764475	SRA	Israel		Reservoir	19646526	PRJNA488159	Not applicable
SRR7764476	SRA	Israel		Reservoir	51106744	PRJNA488159	Not applicable
SRR7764477	SRA	Israel		Reservoir	402146	PRJNA488159	Not applicable
SRR7764478	SRA	Israel		Reservoir	6901554	PRJNA488159	Not applicable
SRR7764479	SRA	Israel		Reservoir	41128527	PRJNA488159	Not applicable
SRR7764480	SRA	Israel		Reservoir	42296733	PRJNA488159	Not applicable
SRR7764481	SRA	Israel		Reservoir	42367137	PRJNA488159	Not applicable
SRR7764482	SRA	Israel		Reservoir	11279037	PRJNA488159	Not applicable
SRR7764483	SRA	Israel		Reservoir	44981430	PRJNA488159	Not applicable
SRR7764484	SRA	Israel		Reservoir	43692572	PRJNA488159	Not applicable
SRR7764485	SRA	Israel		Reservoir	41609537	PRJNA488159	Not applicable
SRR7764486	SRA	Israel		Reservoir	46377604	PRJNA488159	Not applicable
SRR7764487	SRA	Israel		Reservoir	47885772	PRJNA488159	Not applicable
SRR7764488	SRA	Israel		Reservoir	47506780	PRJNA488159	Not applicable
ERR9903352	SRA	China		River	63630465	PRJEB54031	Not applicable
ERR9903353	SRA	China		River	24541827	PRJEB54031	Not applicable
ERR9903354	SRA	China		River	28490502	PRJEB54031	Not applicable
ERR9903355	SRA	China		River	26860690	PRJEB54031	Not applicable
ERR9903356	SRA	China		River	26273499	PRJEB54031	Not applicable
ERR9903357	SRA	China		River	31628674	PRJEB54031	Not applicable
ERR9903358	SRA	China		River	28897176	PRJEB54031	Not applicable
ERR9903359	SRA	China		River	25457241	PRJEB54031	Not applicable
ERR9903360	SRA	China		River	29118079	PRJEB54031	Not applicable
ERR9903361	SRA	China		River	25472595	PRJEB54031	Not applicable
ERR9903362	SRA	China		River	37191330	PRJEB54031	Not applicable
ERR9903363	SRA	China		River	33544197	PRJEB54031	Not applicable
ERR9903364	SRA	China		River	28789384	PRJEB54031	Not applicable
ERR9903365	SRA	China		River	26751684	PRJEB54031	Not applicable
ERR9903366	SRA	China		River	29286653	PRJEB54031	Not applicable
ERR2206751	SRA	Baltic Sea region		Seawater	54337310	PRJEB22997	Not applicable
ERR2206752	SRA	Baltic Sea region		Seawater	46962526	PRJEB22997	Not applicable
ERR2206753	SRA	Baltic Sea region		Seawater	42700450	PRJEB22997	Not applicable
ERR2206754	SRA	Baltic Sea region		Seawater	50255211	PRJEB22997	Not applicable
ERR2206755	SRA	Baltic Sea region		Seawater	38283803	PRJEB22997	Not applicable
ERR2206756	SRA	Baltic Sea region		Seawater	48106155	PRJEB22997	Not applicable
ERR2206757	SRA	Baltic Sea region		Seawater	45694678	PRJEB22997	Not applicable
ERR2206758	SRA	Baltic Sea region		Seawater	52085552	PRJEB22997	Not applicable
ERR2206759	SRA	Baltic Sea region		Seawater	48270288	PRJEB22997	Not applicable
ERR2206760	SRA	Baltic Sea region		Seawater	101601153	PRJEB22997	Not applicable
ERR2206761	SRA	Baltic Sea region		Seawater	103898422	PRJEB22997	Not applicable
ERR2206762	SRA	Baltic Sea region		Seawater	78044417	PRJEB22997	Not applicable
ERR2206763	SRA	Baltic Sea region		Seawater	69781559	PRJEB22997	Not applicable
ERR2206764	SRA	Baltic Sea region		Seawater	59017865	PRJEB22997	Not applicable
ERR2206765	SRA	Baltic Sea region		Seawater	48952929	PRJEB22997	Not applicable

### Sheet: human
Sample	Project	Nation	Paired_seqs	Bioproject	Site
SRR11562254	SRA	United States	18997991	PRJNA625082	Oral
SRR11562255	SRA	United States	29291986	PRJNA625082	Oral
SRR11562256	SRA	United States	23843203	PRJNA625082	Oral
SRR11562257	SRA	United States	7902490	PRJNA625082	Oral
SRR11562258	SRA	United States	14340305	PRJNA625082	Oral
SRR11562259	SRA	United States	21521068	PRJNA625082	Oral
SRR11562260	SRA	United States	20574586	PRJNA625082	Oral
SRR11562261	SRA	United States	29744077	PRJNA625082	Oral
SRR11562262	SRA	United States	20945917	PRJNA625082	Oral
SRR11562263	SRA	United States	29663335	PRJNA625082	Oral
SRR11562264	SRA	United States	26510294	PRJNA625082	Oral
SRR11562265	SRA	United States	26971144	PRJNA625082	Oral
SRR11562266	SRA	United States	31995125	PRJNA625082	Oral
SRR11562267	SRA	United States	38614116	PRJNA625082	Oral
SRR11562268	SRA	United States	29584852	PRJNA625082	Oral
SRR1647617	SRA	United States	213396	PRJNA266117	Skin
SRR1647618	SRA	United States	1430273	PRJNA266117	Skin
SRR1647619	SRA	United States	569312	PRJNA266117	Skin
SRR1647620	SRA	United States	255511	PRJNA266117	Skin
SRR1647621	SRA	United States	153581	PRJNA266117	Skin
SRR1647622	SRA	United States	9974	PRJNA266117	Skin
SRR1647623	SRA	United States	634	PRJNA266117	Skin
SRR1647624	SRA	United States	120657	PRJNA266117	Skin
SRR1647625	SRA	United States	36638	PRJNA266117	Skin
SRR1647626	SRA	United States	74859	PRJNA266117	Skin
SRR1647627	SRA	United States	20937	PRJNA266117	Skin
SRR1647628	SRA	United States	148686	PRJNA266117	Skin
SRR1647629	SRA	United States	3187	PRJNA266117	Skin
SRR1647630	SRA	United States	169165	PRJNA266117	Skin
SRR1647631	SRA	United States	2011364	PRJNA266117	Skin
ERR4421550	SRA	Ireland	4323128	PRJEB34536	Vagina
ERR4421551	SRA	Ireland	6592654	PRJEB34536	Vagina
ERR4421552	SRA	Ireland	8229612	PRJEB34536	Vagina
ERR4421553	SRA	Ireland	3636927	PRJEB34536	Vagina
ERR4421554	SRA	Ireland	5750049	PRJEB34536	Vagina
ERR4421555	SRA	Ireland	2213053	PRJEB34536	Vagina
ERR4421556	SRA	Ireland	5171882	PRJEB34536	Vagina
ERR4421557	SRA	Ireland	5483349	PRJEB34536	Vagina
ERR4421558	SRA	Ireland	5339157	PRJEB34536	Vagina
ERR4421559	SRA	Ireland	7742765	PRJEB34536	Vagina
ERR4421560	SRA	Ireland	390734	PRJEB34536	Vagina
ERR4421561	SRA	Ireland	3311642	PRJEB34536	Vagina
ERR4421562	SRA	Ireland	5226563	PRJEB34536	Vagina
ERR4421563	SRA	Ireland	5041793	PRJEB34536	Vagina
ERR4421564	SRA	Ireland	6726267	PRJEB34536	Vagina
